# Type 1 diabetes risk genes mediate pancreatic beta cell survival in response to proinflammatory cytokines

**DOI:** 10.1101/2021.10.29.466025

**Authors:** Paola Benaglio, Han Zhu, Mei-Lin Okino, Jian Yan, Ruth Elgamal, Naoki Nariai, Elisha Beebe, Katha Korgaonkar, Yunjiang Qiu, Margaret Donovan, Joshua Chiou, Jacklyn Newsome, Jaspreet Kaur, Sierra Corban, Anthony Aylward, Jussi Taipale, Bing Ren, Kelly A Frazer, Maike Sander, Kyle J Gaulton

## Abstract

Beta cells intrinsically contribute to the pathogenesis of type 1 diabetes (T1D), but the genes and molecular processes that mediate beta cell survival in T1D remain largely unknown. We combined high throughput functional genomics and human genetics to identify T1D risk loci regulating genes affecting beta cell survival in response to the proinflammatory cytokines IL-1β, IFNγ, and TNFα. We mapped 38,931 cytokine-responsive candidate *cis*-regulatory elements (cCREs) active in beta cells using ATAC-seq and single nuclear ATAC-seq (snATAC-seq), and linked cytokine-responsive beta cell cCREs to putative target genes using single cell co-accessibility and HiChIP. We performed a genome-wide pooled CRISPR loss-of-function screen in EndoC-βH1 cells, which identified 867 genes affecting cytokine-induced beta cell loss. Genes that promoted beta cell survival and had up-regulated expression in cytokine exposure were specifically enriched at T1D loci, and these genes were preferentially involved in inhibiting inflammatory response, ubiquitin-mediated proteolysis, mitophagy and autophagy. We identified 2,229 variants in cytokine-responsive beta cell cCREs altering transcription factor (TF) binding using high-throughput SNP-SELEX, and variants altering binding of TF families regulating stress, inflammation and apoptosis were broadly enriched for T1D association. Finally, through integration with genetic fine mapping, we annotated T1D loci regulating beta cell survival in cytokine exposure. At the 16p13 locus, a T1D variant affected TF binding in a cytokine-induced beta cell cCRE that physically interacted with the *SOCS1* promoter, and increased *SOCS1* activity promoted beta cell survival in cytokine exposure. Together our findings reveal processes and genes acting in beta cells during cytokine exposure that intrinsically modulate risk of T1D.
