## Supplementary Table 1 for "Type 1 diabetes risk genes mediate pancreatic beta cell survival in response to proinflammatory cytokines"

### Sheet: Sample_info
Islet_ID	Treatment	Duration	Treatment label	Assay
R284	10 ng/mL IFN-γ, 0.5 ng/mL IL-1β (high dose)	24h	2cyt-hi	ATAC-seq
R284	0.2 ng/mL IFN-γ, 0.01 ng/mL IL-1β (low dose)	24h	2cyt-lo	ATAC-seq
R284	10 ng/mL IFN-γ, 0.5 ng/mL IL-1β, 1 ng/mL TNF-α (high dose)	24h	3cyt-hi	ATAC-seq
R284	0.2 ng/mL IFN-γ, 0.01 ng/mL IL-1β, 0.02 ng/mL TNF-α (low dose)	24h	3cyt-lo	ATAC-seq
R284	untreated	24h	untreat	ATAC-seq
SAMN09479768	10 ng/mL IFN-γ, 0.5 ng/mL IL-1β (high dose)	24h	2cyt-hi	ATAC-seq
SAMN09479768	untreated	24h	untreat	ATAC-seq
SAMN09767462	10 ng/mL IFN-γ, 0.5 ng/mL IL-1β (high dose)	24h	2cyt-hi	ATAC-seq
SAMN09767462	untreated	24h	untreat	ATAC-seq
SAMN10079665	10 ng/mL IFN-γ, 0.5 ng/mL IL-1β (high dose)	24h	2cyt-hi	ATAC-seq
SAMN10079665	0.2 ng/mL IFN-γ, 0.01 ng/mL IL-1β (low dose)	24h	2cyt-lo	ATAC-seq
SAMN10079665	10 ng/mL IFN-γ, 0.5 ng/mL IL-1β, 1 ng/mL TNF-α (high dose)	24h	3cyt-hi	ATAC-seq
SAMN10079665	0.2 ng/mL IFN-γ, 0.01 ng/mL IL-1β, 0.02 ng/mL TNF-α (low dose)	24h	3cyt-lo	ATAC-seq
SAMN10079665	untreated	24h	untreat	ATAC-seq
SAMN10977276	10 ng/mL IFN-γ, 0.5 ng/mL IL-1β (high dose)	24h	2cyt-hi	ATAC-seq
SAMN10977276	0.2 ng/mL IFN-γ, 0.01 ng/mL IL-1β (low dose)	24h	2cyt-lo	ATAC-seq
SAMN10977276	10 ng/mL IFN-γ, 0.5 ng/mL IL-1β, 1 ng/mL TNF-α (high dose)	24h	3cyt-hi	ATAC-seq
SAMN10977276	0.2 ng/mL IFN-γ, 0.01 ng/mL IL-1β, 0.02 ng/mL TNF-α (low dose)	24h	3cyt-lo	ATAC-seq
SAMN10977276	untreated	24h	untreat	ATAC-seq
SAMN12833535	10 ng/mL IFN-γ, 0.5 ng/mL IL-1β, 1 ng/mL TNF-α (high dose)	24h	3cyt-hi	ATAC-seq
SAMN12833535	10 ng/mL IFN-γ, 0.5 ng/mL IL-1β, 1 ng/mL TNF-α (high dose)	6h	3cyt-hi	ATAC-seq
SAMN12833535	10 ng/mL IFN-γ, 0.5 ng/mL IL-1β, 1 ng/mL TNF-α (high dose)	48h	3cyt-hi	ATAC-seq
SAMN12833535	10 ng/mL IFN-γ, 0.5 ng/mL IL-1β, 1 ng/mL TNF-α (high dose)	72h	3cyt-hi	ATAC-seq
SAMN12833535	untreated	24h	untreat	ATAC-seq
SAMN12833535	untreated	6h	untreat	ATAC-seq
SAMN12833535	untreated	48h	untreat	ATAC-seq
SAMN12833535	untreated	72h	untreat	ATAC-seq
SAMN12889245	10 ng/mL IFN-γ, 0.5 ng/mL IL-1β, 1 ng/mL TNF-α (high dose)	24h	3cyt-hi	ATAC-seq
SAMN12889245	10 ng/mL IFN-γ, 0.5 ng/mL IL-1β, 1 ng/mL TNF-α (high dose)	6h	3cyt-hi	ATAC-seq
SAMN12889245	10 ng/mL IFN-γ, 0.5 ng/mL IL-1β, 1 ng/mL TNF-α (high dose)	48h	3cyt-hi	ATAC-seq
SAMN12889245	10 ng/mL IFN-γ, 0.5 ng/mL IL-1β, 1 ng/mL TNF-α (high dose)	72h	3cyt-hi	ATAC-seq
SAMN12889245	untreated	24h	untreat	ATAC-seq
SAMN12889245	untreated	6h	untreat	ATAC-seq
SAMN12889245	untreated	48h	untreat	ATAC-seq
SAMN12889245	untreated	72h	untreat	ATAC-seq
SAMN10861888	10 ng/mL IFN-γ, 0.5 ng/mL IL-1β (high dose)	24h	2cyt-hi	RNA-seq
SAMN10861888	0.2 ng/mL IFN-γ, 0.01 ng/mL IL-1β (low dose)	24h	2cyt-lo	RNA-seq
SAMN10861888	10 ng/mL IFN-γ, 0.5 ng/mL IL-1β, 1 ng/mL TNF-α (high dose)	24h	3cyt-hi	RNA-seq
SAMN10861888	0.2 ng/mL IFN-γ, 0.01 ng/mL IL-1β, 0.02 ng/mL TNF-α (low dose)	24h	3cyt-lo	RNA-seq
SAMN10861888	untreated	24h	untreat	RNA-seq
SAMN10977276	10 ng/mL IFN-γ, 0.5 ng/mL IL-1β (high dose)	24h	2cyt-hi	RNA-seq
SAMN10977276	0.2 ng/mL IFN-γ, 0.01 ng/mL IL-1β (low dose)	24h	2cyt-lo	RNA-seq
SAMN10977276	10 ng/mL IFN-γ, 0.5 ng/mL IL-1β, 1 ng/mL TNF-α (high dose)	24h	3cyt-hi	RNA-seq
SAMN10977276	0.2 ng/mL IFN-γ, 0.01 ng/mL IL-1β, 0.02 ng/mL TNF-α (low dose)	24h	3cyt-lo	RNA-seq
SAMN10977276	untreated	24h	untreat	RNA-seq
SAMN1200521	10 ng/mL IFN-γ, 0.5 ng/mL IL-1β (high dose)	24h	2cyt-hi	RNA-seq
SAMN1200521	10 ng/mL IFN-γ, 0.5 ng/mL IL-1β, 1 ng/mL TNF-α (high dose)	24h	3cyt-hi	RNA-seq
SAMN1200521	untreated	24h	untreat	RNA-seq
SAMN12534700	10 ng/mL IFN-γ, 0.5 ng/mL IL-1β (high dose)	24h	2cyt-hi	RNA-seq
SAMN12534700	10 ng/mL IFN-γ, 0.5 ng/mL IL-1β, 1 ng/mL TNF-α (high dose)	24h	3cyt-hi	RNA-seq
SAMN12534700	untreated	24h	untreat	RNA-seq
SAMN12833535	10 ng/mL IFN-γ, 0.5 ng/mL IL-1β, 1 ng/mL TNF-α (high dose)	24h	3cyt-hi	snATAC-seq
SAMN12833535	untreated	24h	untreat	snATAC-seq
SAMN12889245	10 ng/mL IFN-γ, 0.5 ng/mL IL-1β, 1 ng/mL TNF-α (high dose)	24h	3cyt-hi	snATAC-seq
SAMN12889245	untreated	24h	untreat	snATAC-seq
SAMN15314807	untreated	24h	untreat	snATAC-seq
SAMN15337453	10 ng/mL IFN-γ, 0.5 ng/mL IL-1β, 1 ng/mL TNF-α (high dose)	24h	3cyt-hi	snATAC-seq
SAMN15337453	untreated	24h	untreat	snATAC-seq

### Sheet: Donor_info
Donor_ID	% Purity	Age	Sex	BMI	Ethnicity	Source
R284	75	32	M	30.1	not disclosed	Alberta
SAMN09479768	90	33	F	36	Asian	IIDP/Scharp-Lacy
SAMN09767462	90	44	M	29	Hispanic/Latino	IIDP/Scharp-Lacy
SAMN10079665	98	25	M	31	White	IIDP/Wisconsin
SAMN10861888	80	58	F	36.6	not disclosed	IIDP/Southern California
SAMN10977276	85	52	M		Latino	IIDP/City of Hope
SAMN12500521	98	52	M	29	White	IIDP/Wisconsin
SAMN15314807	85	27	M	25.3	White	IIDP
SAMN15337453	95	26	M	24.2	Latino	IIDP
SAMN12833535	90	61	M	33.3	Hispanic/Latino	IIDP
SAMN12889245	85	59	F	34.4	Hispanic/Latino	IIDP
SAMN12534700	90	29	M	26	White	IIDP/University of Pennsylvania
